# The landscape of micro-inversions provides clues for population genetic analysis of humans

**DOI:** 10.1101/2020.07.27.218867

**Authors:** Li Qu, Luotong Wang, Feifei He, Yilun Han, Longshu Yang, May D. Wang, Huaiqiu Zhu

## Abstract

**Background:** Variations in the human genome have been studied extensively. However, little is known about the role of micro-inversions (MIs), generally defined as small (<100 bp) inversions, in human evolution, diversity, and health. Depicting the pattern of MIs among diverse populations is critical for interpreting human evolutionary history and obtaining insight into genetic diseases.

**Results:** In this paper, we explored the distribution of MIs in genomes from 26 human populations and 7 nonhuman primate genomes and analyzed the phylogenetic structure of the 26 human populations based on the MIs. We further investigated the functions of the MIs located within genes associated with human health. With hg19 as the reference genome, we detected 6,968 MIs among the 1,937 human samples and 24,476 MIs among the 7 nonhuman primate genomes. The analyses of MIs in human genomes showed that the MIs were rarely located in exonic regions. Nonhuman primates and human populations shared only 82 inverted alleles, and Africans had the most inverted alleles in common with nonhuman primates, which was consistent with the “Out of Africa” hypothesis. The clustering of MIs among the human populations also coincided with human migration history and ancestral lineages.

**Conclusions:** We propose that MIs are potential evolutionary markers for investigating population dynamics. Our results revealed the diversity of MIs in human populations and showed that they are essential to constructing human population relationships and have a potential effect on human health.
