## Supplementary_Tables for "The landscape of micro-inversions provides clues for population genetic analysis of humans": Table S1.xlsx

### Sheet: Sheet1
The landscape of micro-inversions provides clues for population genetic analysis of humans
Li Qu, Luotong Wang, Feifei He, Yilun Han, Longshu Yang, May D. Wang, Huaiqiu Zhu
Table S1. The list of 1,937 samples from 1KGP, grouped by populations
ACB	ASW	BEB	CDX	CEU	CHB	CHS	CLM	ESN	FIN	GBR	GIH	GWD	IBS	ITU	JPT	KHV	LWK	MSL	MXL	PEL	PJL	PUR	STU	TSI	YRI
HG01879	NA19625	HG03006	HG00844	NA06984	NA18525	HG00403	HG01112	HG02922	HG00171	HG00096	NA20845	HG02461	HG01501	HG03713	NA18939	HG01595	NA19017	HG03052	NA19648	HG01565	HG01583	HG00731	HG03642	NA20503	NA18489
HG01880	NA19700	HG03007	HG00864	NA06985	NA18526	HG00404	HG01113	HG02923	HG00173	HG00099	NA20846	HG02462	HG01503	HG03714	NA18942	HG01597	NA19019	HG03054	NA19649	HG01577	HG01586	HG00732	HG03643	NA20504	NA18499
HG01882	NA19701	HG03585	HG00867	NA06986	NA18528	HG00406	HG01119	HG02944	HG00174	HG00100	NA20847	HG02464	HG01506	HG03715	NA18943	HG01598	NA19023	HG03055	NA19651	HG01578	HG01589	HG00733	HG03644	NA20505	NA18501
HG01883	NA19703	HG03589	HG00879	NA06989	NA18530	HG00407	HG01121	HG02946	HG00176	HG00101	NA20849	HG02465	HG01507	HG03716	NA18944	HG01599	NA19024	HG03057	NA19652	HG01917	HG01593	HG00742	HG03646	NA20506	NA18502
HG01885	NA19704	HG03594	HG00956	NA07000	NA18531	HG00409	HG01122	HG02947	HG00177	HG00102	NA20850	HG02561	HG01509	HG03717	NA18945	HG01840	NA19025	HG03058	NA19654	HG01918	HG02490	HG00743	HG03672	NA20507	NA18505
HG01886	NA19707	HG03595	HG00978	NA07037	NA18532	HG00410	HG01124	HG02952	HG00178	HG00103	NA20852	HG02562	HG01510	HG03722	NA18946	HG01842	NA19026	HG03060	NA19657	HG01920	HG02491	HG01048	HG03673	NA20508	NA18508
HG01889	NA19711	HG03600	HG00982	NA07048	NA18533	HG00419	HG01125	HG02968	HG00179	HG00105	NA20853	HG02568	HG01512	HG03727	NA18947	HG01843	NA19028	HG03061	NA19661	HG01923	HG02493	HG01058	HG03679	NA20509	NA18510
HG01890	NA19712	HG03604	HG01029	NA07056	NA18534	HG00421	HG01133	HG02970	HG00180	HG00106	NA20858	HG02570	HG01513	HG03729	NA18948	HG01844	NA19030	HG03063	NA19663	HG01926	HG02494	HG01063	HG03680	NA20510	NA18517
HG01894	NA19713	HG03607	HG01031	NA07346	NA18535	HG00422	HG01134	HG02973	HG00181	HG00107	NA20859	HG02571	HG01515	HG03730	NA18949	HG01845	NA19031	HG03066	NA19669	HG01927	HG02597	HG01064	HG03681	NA20511	NA18519
HG01896	NA19818	HG03615	HG01794	NA07347	NA18536	HG00428	HG01136	HG02974	HG00183	HG00110	NA20862	HG02573	HG01516	HG03731	NA18950	HG01846	NA19035	HG03069	NA19676	HG01932	HG02600	HG01077	HG03684	NA20512	NA18858
HG01912	NA19819	HG03616	HG01795	NA10847	NA18537	HG00436	HG01137	HG02976	HG00185	HG00111	NA20863	HG02574	HG01518	HG03770	NA18951	HG01849	NA19036	HG03072	NA19678	HG01933	HG02601	HG01085	HG03685	NA20513	NA18861
HG01914	NA19834	HG03793	HG01796	NA11829	NA18538	HG00437	HG01140	HG02977	HG00186	HG00112	NA20864	HG02582	HG01519	HG03771	NA18953	HG01850	NA19037	HG03073	NA19679	HG01935	HG02603	HG01086	HG03686	NA20514	NA18870
HG01915	NA19835	HG03796	HG01797	NA11831	NA18539	HG00442	HG01142	HG02979	HG00188	HG00113	NA20867	HG02583	HG01521	HG03772	NA18954	HG01852	NA19038	HG03074	NA19682	HG01938	HG02648	HG01088	HG03687	NA20515	NA18876
HG01985	NA19900	HG03800	HG01798	NA11832	NA18541	HG00443	HG01149	HG02981	HG00189	HG00114	NA20868	HG02585	HG01522	HG03773	NA18956	HG01855	NA19041	HG03078	NA19684	HG01939	HG02649	HG01089	HG03689	NA20516	NA18877
HG01986	NA19901	HG03802	HG01799	NA11881	NA18542	HG00445	HG01250	HG03099	HG00190	HG00115	NA20869	HG02586	HG01524	HG03774	NA18957	HG01860	NA19042	HG03079	NA19685	HG01941	HG02651	HG01092	HG03690	NA20517	NA18878
HG01989	NA19904	HG03803	HG01801	NA11892	NA18543	HG00446	HG01251	HG03100	HG00266	HG00116	NA20870	HG02588	HG01525	HG03775	NA18959	HG01861	NA19043	HG03081	NA19719	HG01942	HG02654	HG01095	HG03691	NA20520	NA18879
HG01990	NA19908	HG03805	HG01802	NA11893	NA18544	HG00448	HG01253	HG03103	HG00267	HG00117	NA20871	HG02589	HG01527	HG03778	NA18960	HG01862	NA19307	HG03082	NA19720	HG01944	HG02655	HG01104	HG03692	NA20521	NA18881
HG02009	NA19909	HG03808	HG01805	NA11894	NA18545	HG00449	HG01254	HG03105	HG00268	HG00118	NA20872	HG02594	HG01528	HG03779	NA18961	HG01863	NA19308	HG03084	NA19722	HG01945	HG02657	HG01161	HG03693	NA20522	NA19093
HG02010	NA19914	HG03812	HG01806	NA11918	NA18546	HG00451	HG01256	HG03108	HG00269	HG00119	NA20877	HG02595	HG01530	HG03781	NA18963	HG01864	NA19310	HG03085	NA19723	HG01947	HG02658	HG01162	HG03695	NA20525	NA19095
HG02012	NA19916	HG03814	HG01807	NA11919	NA18547	HG00452	HG01257	HG03109	HG00271	HG00120	NA20878	HG02610	HG01531	HG03784	NA18964	HG01865	NA19311	HG03088	NA19725	HG01948	HG02660	HG01164	HG03697	NA20526	NA19096
HG02014	NA19917	HG03815	HG01810	NA11920	NA18553	HG00457	HG01259	HG03111	HG00272	HG00121	NA20881	HG02611	HG01536	HG03785	NA18965	HG01867	NA19313	HG03091	NA19726	HG01951	HG02661	HG01188	HG03698	NA20527	NA19098
HG02051	NA19920	HG03821	HG01811	NA11930	NA18560	HG00458	HG01260	HG03112	HG00273	HG00122	NA20882	HG02613	HG01537	HG03786	NA18966	HG01868	NA19315	HG03095	NA19728	HG01953	HG02681	HG01200	HG03733	NA20528	NA19099
HG02052	NA19921	HG03823	HG01812	NA11931	NA18565	HG00463	HG01269	HG03114	HG00274	HG00123	NA20884	HG02614	HG01606	HG03787	NA18967	HG01869	NA19316	HG03096	NA19729	HG01954	HG02682	HG01205	HG03736	NA20529	NA19102
HG02053	NA19923	HG03824	HG01813	NA11932	NA18567	HG00464	HG01271	HG03115	HG00275	HG00124	NA20885	HG02620	HG01607	HG03788	NA18968	HG01870	NA19317	HG03097	NA19731	HG01967	HG02684	HG01286	HG03740	NA20530	NA19108
HG02095	NA19982	HG03826	HG01815	NA11933	NA18572	HG00472	HG01272	HG03117	HG00276	HG00126	NA20886	HG02621	HG01607	HG03789	NA18970	HG01871	NA19318	HG03209	NA19732	HG01968	HG02685	HG01303	HG03741	NA20531	NA19113
HG02107	NA19984	HG03829	HG02151	NA11992	NA18574	HG00473	HG01277	HG03118	HG00277	HG00127	NA20887	HG02623	HG01610	HG03790	NA18971	HG01872	NA19319	HG03212	NA19734	HG01970	HG02687	HG01305	HG03743	NA20532	NA19117
HG02108	NA19985	HG03830	HG02152	NA11994	NA18579	HG00478	HG01280	HG03120	HG00278	HG00129	NA20888	HG02624	HG01619	HG03861	NA18972	HG01873	NA19320	HG03224	NA19735	HG01971	HG02688	HG01308	HG03745	NA20533	NA19121
HG02111	NA20126	HG03832	HG02154	NA12004	NA18591	HG00479	HG01284	HG03121	HG00280	HG00131	NA20889	HG02628	HG01628	HG03862	NA18973	HG01874	NA19321	HG03225	NA19741	HG01973	HG02690	HG01311	HG03746	NA20535	NA19137
HG02143	NA20127	HG03902	HG02164	NA12005	NA18593	HG00501	HG01341	HG03123	HG00281	HG00132	NA20890	HG02629	HG01630	HG03863	NA18974	HG01878	NA19323	HG03376	NA19746	HG01974	HG02694	HG01312	HG03750	NA20538	NA19138
HG02144	NA20276	HG03905	HG02166	NA12006	NA18596	HG00525	HG01342	HG03124	HG00284	HG00133	NA20892	HG02634	HG01631	HG03864	NA18975	HG02016	NA19324	HG03378	NA19747	HG01976	HG02696	HG01325	HG03752	NA20539	NA19144
HG02255	NA20278	HG03907	HG02178	NA12044	NA18599	HG00533	HG01344	HG03126	HG00285	HG00136	NA20893	HG02635	HG01632	HG03866	NA18976	HG02017	NA19327	HG03380	NA19749	HG01977	HG02697	HG01393	HG03753	NA20541	NA19146
HG02282	NA20281	HG03908	HG02180	NA12045	NA18602	HG00534	HG01345	HG03127	HG00288	HG00137	NA20894	HG02642	HG01669	HG03867	NA18978	HG02019	NA19328	HG03382	NA19750	HG01979	HG02699	HG01395	HG03754	NA20543	NA19147
HG02283	NA20282	HG03910	HG02181	NA12046	NA18603	HG00536	HG01348	HG03129	HG00290	HG00138	NA20895	HG02643	HG01670	HG03869	NA18979	HG02024	NA19331	HG03385	NA19752	HG01982	HG02700	HG01396	HG03755	NA20544	NA19149
HG02284	NA20287	HG03913	HG02182	NA12058	NA18605	HG00537	HG01350	HG03130	HG00304	HG00139	NA20896	HG02645	HG01672	HG03870	NA18980	HG02025	NA19332	HG03388	NA19755	HG01992	HG02724	HG01398	HG03756	NA20587	NA19153
HG02307	NA20289	HG03914	HG02184	NA12144	NA18606	HG00542	HG01351	HG03132	HG00306	HG00140	NA20897	HG02646	HG01676	HG03871	NA18981	HG02026	NA19334	HG03391	NA19756	HG01997	HG02725	HG01402	HG03757	NA20588	NA19159
HG02308	NA20291	HG03917	HG02185	NA12154	NA18608	HG00543	HG01353	HG03133	HG00308	HG00141	NA20898	HG02666	HG01680	HG03872	NA18982	HG02028	NA19338	HG03394	NA19758	HG02002	HG02727	HG01405	HG03760	NA20589	NA19175
HG02309	NA20294	HG03919	HG02186	NA12155	NA18609	HG00556	HG01360	HG03135	HG00309	HG00142	NA20899	HG02667	HG01682	HG03873	NA18983	HG02029	NA19346	HG03397	NA19759	HG02003	HG02728	HG01412	HG03836	NA20752	NA19184
HG02314	NA20296	HG03922	HG02188	NA12156	NA18611	HG00557	HG01362	HG03136	HG00310	HG00143	NA20900	HG02675	HG01684	HG03874	NA18984	HG02035	NA19347	HG03401	NA19761	HG02008	HG02731	HG01413	HG03837	NA20753	NA19189
HG02315	NA20299	HG03925	HG02190	NA12234	NA18612	HG00559	HG01363	HG03139	HG00311	HG00148	NA20901	HG02676	HG01685	HG03875	NA18986	HG02040	NA19350	HG03410	NA19762	HG02089	HG02733	HG01414	HG03838	NA20754	NA19201
HG02317	NA20314	HG03926	HG02356	NA12249	NA18613	HG00560	HG01366	HG03159	HG00313	HG00149	NA20902	HG02678	HG01694	HG03882	NA18987	HG02046	NA19351	HG03419	NA19764	HG02090	HG02734		HG03844	NA20755	NA19206
HG02318	NA20317	HG03931	HG02367	NA12272	NA18615	HG00566	HG01369	HG03160	HG00319	HG00151	NA20904	HG02679	HG01695	HG03960	NA18988	HG02048	NA19355	HG03428	NA19770	HG02104	HG02737		HG03848	NA20756	NA19207
HG02322	NA20318	HG03937	HG02371	NA12273	NA18616	HG00577	HG01372	HG03162	HG00320	HG00154	NA20905	HG02702	HG01704	HG03963	NA18989	HG02057	NA19372	HG03432	NA19773	HG02105	HG02778		HG03849	NA20757	NA19209
HG02323	NA20322	HG03940	HG02373	NA12275	NA18617	HG00578	HG01375	HG03163	HG00324	HG00157	NA20906	HG02703	HG01705	HG03965	NA18990	HG02058	NA19374	HG03433	NA19774	HG02146	HG02780		HG03850	NA20759	NA19210
HG02325	NA20332	HG03941	HG02374	NA12282	NA18618	HG00580	HG01378	HG03166	HG00325	HG00160	NA20908	HG02715	HG01707	HG03967	NA18991	HG02060	NA19375	HG03436	NA19776	HG02150	HG02783		HG03851	NA20761	NA19214
HG02330		HG04131	HG02375	NA12283	NA18619	HG00581	HG01384	HG03168	HG00326	HG00231	NA20910	HG02716	HG01708	HG03968	NA18993	HG02061	NA19377	HG03437	NA19777	HG02252	HG02784		HG03854	NA20762	NA19222
HG02332		HG04134	HG02377	NA12286	NA18620	HG00583	HG01431	HG03169	HG00327	HG00233	NA20911	HG02721	HG01709	HG03969	NA18994	HG02064	NA19378	HG03439	NA19779	HG02260	HG02786		HG03856	NA20764	NA19225
HG02339		HG04140	HG02380	NA12340	NA18621	HG00592	HG01432	HG03172	HG00329	HG00235	NA21086	HG02722	HG01710	HG03971	NA18995	HG02067	NA19385	HG03442	NA19780	HG02265	HG02787		HG03857	NA20766	NA19238
HG02419		HG04141	HG02382	NA12341	NA18622	HG00593	HG01435	HG03175	HG00330	HG00236	NA21087	HG02756	HG01746	HG03973	NA18998	HG02069	NA19390	HG03445	NA19782	HG02271	HG02789		HG03858	NA20767	NA19239
HG02427		HG04146	HG02386	NA12342	NA18623	HG00595	HG01438	HG03189	HG00332	HG00238	NA21088	HG02757	HG01747	HG03974	NA18999	HG02070	NA19391	HG03446	NA19783	HG02274	HG02790		HG03884	NA20768	NA19240
HG02429		HG04152	HG02387	NA12347	NA18624	HG00598	HG01441	HG03190	HG00335	HG00239	NA21089	HG02760	HG01756	HG03976	NA19000	HG02072	NA19394	HG03449	NA19785	HG02275	HG02792		HG03885	NA20772	NA19257
HG02433		HG04153	HG02388	NA12348	NA18625	HG00599	HG01443	HG03195	HG00336	HG00240	NA21090	HG02763	HG01757	HG03977	NA19001	HG02073	NA19397	HG03451	NA19786	HG02277	HG02793		HG03886	NA20775
HG02439		HG04155	HG02390	NA12383	NA18626	HG00611	HG01444	HG03196	HG00337	HG00242	NA21091	HG02768	HG01761	HG03978	NA19003	HG02075	NA19401	HG03452	NA19788	HG02278	HG03016		HG03887	NA20778
HG02442		HG04158	HG02392	NA12399	NA18627	HG00620	HG01455	HG03198	HG00341	HG00243	NA21092	HG02769	HG01762	HG04001	NA19004	HG02076	NA19403	HG03455	NA19789	HG02285	HG03018		HG03888	NA20783
HG02445		HG04161	HG02394	NA12400	NA18628	HG00622	HG01461	HG03265	HG00344	HG00244	NA21093	HG02771	HG01765	HG04002	NA19005	HG02079	NA19404	HG03457	NA19792	HG02291	HG03019		HG03890	NA20785
HG02449		HG04162	HG02395	NA12413	NA18629	HG00623	HG01462	HG03267	HG00345	HG00245	NA21094	HG02772	HG01766	HG04014	NA19006	HG02081	NA19429	HG03458	NA19795	HG02292	HG03021		HG03894	NA20786
HG02450		HG04164	HG02397	NA12414	NA18630	HG00625	HG01464	HG03270	HG00349	HG00246	NA21095	HG02798	HG01767	HG04015	NA19007	HG02082	NA19435	HG03460		HG02298	HG03022		HG03895	NA20787
HG02455		HG04171	HG02401	NA12489	NA18631	HG00626	HG01468	HG03271	HG00350	HG00250	NA21098	HG02799	HG01768	HG04018	NA19009	HG02086	NA19437	HG03461		HG02299	HG03229		HG03896	NA20790
HG02470		HG04173	HG02402	NA12546	NA18632	HG00628	HG01474	HG03279	HG00351	HG00251	NA21099	HG02804	HG01770	HG04019	NA19010	HG02113	NA19438	HG03464		HG02301	HG03234		HG03897	NA20795
HG02471		HG04176	HG02406	NA12716	NA18633	HG00629	HG01479	HG03280	HG00353	HG00252	NA21100	HG02805	HG01775	HG04020	NA19011	HG02116	NA19439	HG03469		HG02304	HG03237		HG03898	NA20797
HG02476		HG04177	HG02407	NA12717	NA18634	HG00631	HG01485	HG03291	HG00355	HG00253	NA21102	HG02807	HG01777	HG04022	NA19012	HG02121	NA19440	HG03470		HG02312	HG03238		HG03900	NA20801
HG02477		HG04180	HG02408	NA12718	NA18635	HG00632	HG01486	HG03294	HG00356	HG00254	NA21103	HG02808	HG01779	HG04023	NA19054	HG02122	NA19443	HG03472		HG02345	HG03491		HG03943	NA20803
HG02479		HG04182	HG02410	NA12748	NA18636	HG00634	HG01488	HG03295	HG00357	HG00255	NA21104	HG02810	HG01781	HG04025	NA19055	HG02127	NA19444	HG03473		HG02348	HG03619		HG03944	NA20805
HG02481		HG04183		NA12749	NA18637	HG00656	HG01491	HG03297	HG00358	HG00256	NA21105	HG02811	HG01784	HG04054	NA19056	HG02128	NA19445	HG03476		HG02425	HG03624		HG03947	NA20806
HG02484		HG04185		NA12760	NA18639	HG00657	HG01494	HG03298	HG00360	HG00258	NA21106	HG02813	HG01785	HG04056	NA19057	HG02133	NA19446	HG03478			HG03625		HG03948	NA20807
HG02485		HG04186		NA12762	NA18641	HG00662	HG01495	HG03301	HG00361	HG00259	NA21107	HG02814	HG01786	HG04059	NA19058	HG02134	NA19449	HG03479			HG03629		HG03949	NA20809
HG02489		HG04188		NA12775	NA18642	HG00663	HG01497	HG03303	HG00362	HG00260	NA21108	HG02816	HG02219	HG04060	NA19059	HG02136	NA19451	HG03484			HG03631		HG03950	NA20810
HG02497		HG04189		NA12776	NA18643	HG00671	HG01498	HG03304	HG00364	HG00261	NA21110	HG02820	HG02221	HG04061	NA19060	HG02137	NA19452	HG03485			HG03634		HG03953	NA20813
HG02501		HG04195		NA12777	NA18644	HG00674	HG01550	HG03311	HG00365	HG00262	NA21114	HG02837	HG02224	HG04062	NA19062	HG02138	NA19453	HG03547			HG03636		HG03955	NA20818
HG02502				NA12778	NA18646	HG00675	HG01551	HG03313	HG00367	HG00263	NA21115	HG02840	HG02232	HG04063	NA19063	HG02139	NA19454	HG03548			HG03640		HG03985	NA20819
HG02505				NA12812	NA18647	HG00683	HG01556	HG03342	HG00368	HG00264	NA21118	HG02851	HG02233	HG04070	NA19064	HG02142	NA19455	HG03556			HG03649		HG03986	NA20821
HG02511				NA12814	NA18648	HG00684		HG03343	HG00371	HG00265	NA21119	HG02852		HG04076	NA19065	HG02512	NA19456	HG03557			HG03652		HG03989	NA20822
HG02536				NA12827	NA18748	HG00692		HG03351	HG00372	HG01334	NA21124	HG02860		HG04080	NA19066	HG02513	NA19461	HG03558			HG03653		HG03990	NA20826
HG02537				NA12829	NA18749	HG00693		HG03352	HG00378	HG01790	NA21125	HG02861		HG04090	NA19067	HG02521	NA19462	HG03559			HG03660		HG03991	NA20827
HG02541				NA12830		HG00699		HG03354	HG00379	HG01791	NA21126	HG02870		HG04093	NA19068	HG02522	NA19463	HG03563			HG03663		HG03995	NA20828
HG02545				NA12842		HG00702		HG03363	HG00382		NA21127	HG02878		HG04094	NA19070		NA19466	HG03567			HG03667		HG03998	NA20832
HG02546				NA12843		HG00705		HG03367	HG00383		NA21128	HG02879		HG04096	NA19072		NA19467	HG03571			HG03668		HG03999
HG02549				NA12872		HG00707		HG03369	HG00384		NA21129	HG02881		HG04098	NA19074		NA19469	HG03572			HG03702		HG04003
HG02554				NA12874		HG00708		HG03370			NA21130	HG02882		HG04118	NA19076		NA19470	HG03575			HG03703		HG04006
HG02557				NA12889		HG00717		HG03372			NA21133	HG02884		HG04200	NA19077		NA19471	HG03577			HG03705		HG04029
HG02558				NA12890		HG00728		HG03499			NA21135	HG02885		HG04202	NA19078		NA19472	HG03578			HG03706		HG04033
HG02580								HG03511			NA21137	HG02887		HG04206	NA19079		NA19473	HG03583			HG03708		HG04035
								HG03514			NA21141	HG02888		HG04212	NA19080		NA19474				HG03709		HG04038
								HG03515			NA21143	HG02890		HG04219	NA19082		NA19475				HG03762		HG04039
								HG03517				HG02891		HG04225	NA19083						HG03765		HG04042
								HG03518				HG02895		HG04235	NA19085						HG03767		HG04047
								HG03520				HG02896		HG04238	NA19086								HG04075
								HG03521				HG03024			NA19087								HG04099
												HG03027			NA19088								HG04100
												HG03028			NA19090								HG04107
												HG03039			NA19091								HG04227
												HG03040											HG04229
												HG03045
												HG03046
												HG03048
												HG03049
												HG03240
												HG03241
												HG03246
												HG03247
												HG03258
												HG03259
												HG03539
