## Supplementary_Tables for "The landscape of micro-inversions provides clues for population genetic analysis of humans": Table S4.xlsx

### Sheet: Sheet1
The landscape of micro-inversions provides clues for population genetic analysis of humans
Li Qu, Luotong Wang, Feifei He, Yilun Han, Longshu Yang, May D. Wang, Huaiqiu Zhu
Table S4. MIs overlapped with exon regions
Number	Read Name	Chromosome	Start	End	Length	Hit	Region	Gene Name	Gene Type	Gene Status	Gene Description
30	@ERR019487.8769861-A	chr17	685605	685626	22	1	gene	RNMTL1	protein_coding	KNOWN	mitochondrial rRNA methyltransferase 3
32	@ERR239333.27998058-A	chr2	901018	901040	23	1	gene	AC113607.2	lincRNA	NOVEL	None
44	@ERR229794.21503279-A	chr1	1336342	1336361	20	1	gene	RP4-758J18.2	protein_coding	NOVEL	None
51	@ERR233219.89226707	chr7	1548336	1548368	33	1	gene	AC102953.6	antisense	NOVEL	None
63	@ERR229553.111352082-B	chr19	2271578	2271607	30	1	gene	OAZ1	protein_coding	KNOWN	ornithine decarboxylase antizyme 1
65	@ERR239334.31243004-A	chr4	2453065	2453093	29	1	gene	RP11-503N18.3	protein_coding	PUTATIVE	None
68	@ERR229553.14418026-A	chr16	2578962	2578986	25	1	gene	AMDHD2,CEMP1	protein_coding,protein_coding	KNOWN,KNOWN	amidohydrolase domain containing 2， cementum protein 1
69	@ERR233223.91786342-B	chr16	2581283	2581302	20	1	gene	AMDHD2,CEMP1	protein_coding,protein_coding	KNOWN,KNOWN	amidohydrolase domain containing 2， cementum protein 1
75	@ERR185160.24624252-B	chr6	2833059	2833077	19	1	gene	SERPINB1	protein_coding	KNOWN	serpin family B member 1
81	@SRR360717.22775404-A	chr6	3027009	3027032	24	24	gene	RP1-90J20.11	sense_overlapping	NOVEL	None
100	@ERR229782.79151205	chr11	3661209	3661228	20	1	gene	ART5	protein_coding	KNOWN	ADP-ribosyltransferase 5
103	@SRR063271.27655219-A	chr16	3711303	3711324	22	4	gene	DNASE1,TRAP1	protein_coding,protein_coding	KNOWN,KNOWN	deoxyribonuclease 1，TNF receptor associated protein 1
108	@ERR229785.98617725-A	chr16	4012973	4012995	23	1	gene	ADCY9	protein_coding	KNOWN	adenylate cyclase 9
129	@ERR229800.6224221-A	chr6	5368937	5368964	28	1	gene	FARS2	protein_coding	KNOWN	phenylalanyl-tRNA synthetase 2, mitochondrial
131	@SRR023306.6766773-B	chr11	5462245	5462283	39	1	gene	HBG2,HBE1,AC104389.28,OR51I1	protein_coding,protein_coding,processed_transcript,protein_coding	KNOWN,KNOWN,NOVEL,KNOWN	hemoglobin subunit gamma 2，hemoglobin subunit epsilon 1，None， olfactory receptor family 51 subfamily I member 1
135	@SRR584110.3746307-B	chr9	5784736	5784769	32	5	gene	ERMP1	protein_coding	KNOWN	endoplasmic reticulum metallopeptidase 1
147	@ERR234327.84049721-A	chr17	6610135	6610175	41	1	gene	SLC13A5	protein_coding	KNOWN	solute carrier family 13 member 5
148	@ERR229790.100375737-A	chr12	6637811	6637842	32	1	gene	NCAPD2	protein_coding	KNOWN	non-SMC condensin I complex subunit D2
209	@ERR234330.66147273-B	chr4	10020854	10020878	25	1	gene	SLC2A9	protein_coding	KNOWN	solute carrier family 2 member 9
228	@ERR234329.65686586-B	chr16	11001607	11001636	30	1	gene	CIITA	protein_coding	KNOWN	class II major histocompatibility complex transactivator
304	@SRR394475.2964391-B	chr9	15721779	15721807	29	1	gene	CCDC171	protein_coding	KNOWN	coiled-coil domain containing 171
310	@ERR251109.46770418-B	chr17	16318800	16318824	25	1	gene	RP11-138I1.2	antisense	NOVEL	None
314	@ERR234323.13982534-B	chr19	16582707	16582744	38	2	gene	EPS15L1	protein_coding	KNOWN	epidermal growth factor receptor pathway substrate 15 like 1
329	@ERR229816.13698006-A	chr19	17316841	17316874	34	1	gene	MYO9B	protein_coding	KNOWN	myosin IXB
338	@ERR251223.4658731-A	chr1	17941782	17941809	28	1	gene	ARHGEF10L	protein_coding	KNOWN	Rho guanine nucleotide exchange factor 10 like
342	@ERR229784.35872210-A	chr4	18023286	18023312	27	1	gene	LCORL	protein_coding	KNOWN	ligand dependent nuclear receptor corepressor like
374	@ERR229785.120009795-B	chr1	19585282	19585310	29	1	gene	MRTO4	protein_coding	KNOWN	MRT4 homolog, ribosome maturation factor
395	@SRR583773.3973537-B	chr8	21013684	21013709	26	1	gene	AC021613.1	miRNA	NOVEL	None
399	@SRR591066.4396429-B	chr13	21182142	21182163	22	1	gene	IFT88,SLC35E1P1	protein_coding,pseudogene	KNOWN,KNOWN	intraflagellar transport 88, solute carrier family 35 member E1 pseudogene 1
403	@ERR218463.10366824-A	chr18	21474108	21474135	28	1	gene	LAMA3,AC010754.1	protein_coding,miRNA	KNOWN,NOVEL	laminin subunit alpha 3, None
416	@ERR229789.98639784-B	chr8	22133400	22133424	25	1	gene	PIWIL2	protein_coding	KNOWN	piwi like RNA-mediated gene silencing 2
429	@ERR233223.69096587-B	chr16	22926592	22926618	27	1	gene	HS3ST2	protein_coding	KNOWN	heparan sulfate-glucosamine 3-sulfotransferase 2
468	@SRR793154.37571706-B	chr7	24745615	24745633	19	1	gene	DFNA5	protein_coding	KNOWN	gasdermin E
493	@ERR229791.78356748-B	chr17	26592629	26592656	28	1	gene	CTD-2008P7.1	lincRNA	NOVEL	None
496	@ERR008839.6494516	chr16	26747578	26747604	27	1	gene	AC009035.1	miRNA	NOVEL	None
505	@ERR229788.40014524-A	chr7	27209310	27209339	30	1	gene	HOXA9,RP1-170O19.20,HOXA-AS4	protein_coding,protein_coding,antisense	KNOWN,KNOWN,KNOWN	homeobox A9, None, HOXA10 antisense RNA
515	@ERR229553.67117680-A	chr17	27895960	27895995	36	1	gene	RP11-68I3.2,TP53I13	antisense,protein_coding	NOVEL,KNOWN	None, tumor protein p53 inducible protein 13
595	@SRR793405.27315961-B	chr11	32462270	32462294	25	3	gene	WT1-AS	antisense	KNOWN	WT1 antisense RNA
626	@ERR229553.81697940-A	chr7	33961502	33961532	31	1	gene	BMPER	protein_coding	KNOWN	BMP binding endothelial regulator
656	@ERR233223.47244496-B	chr1	35658049	35658070	22	1	gene	SFPQ	protein_coding	KNOWN	splicing factor proline and glutamine rich
665	@ERR229805.45568898-B	chr1	36556900	36556924	25	1	gene	ADPRHL2	protein_coding	KNOWN	ADP-ribosylhydrolase like 2
668	@ERR018555.15797003-B	chr15	36994183	36994215	33	1	gene	C15orf41	protein_coding	KNOWN	chromosome 15 open reading frame 41
672	@ERR229553.106581602-A	chr8	37620272	37620307	36	1	gene	PROSC	protein_coding	KNOWN	pyridoxal phosphate binding protein
685	@SRR014714.4886534	chr17	38439425	38439442	18	1	gene	WIPF2	protein_coding	KNOWN	WAS/WASL interacting protein family member 2
704	@ERR009322.13436939-A	chr11	39752386	39752411	22	4	gene	AC027806.1	miRNA	NOVEL	None
710	@ERR008838.776606	chr6	39867720	39867751	32	15	gene	DAAM2,RP11-61I13.3,MOCS1	protein_coding,antisense,protein_coding	KNOWN,NOVEL,KNOWN	dishevelled associated activator of morphogenesis 2, None, molybdenum cofactor synthesis 1
722	@ERR229791.48991702-A	chr4	40632531	40632556	26	1	gene	RBM47	protein_coding	KNOWN	RNA binding motif protein 47
766	@ERR229553.108207133-B	chr8	43125583	43125614	32	1	gene	AFG3L2P1	pseudogene	KNOWN	AFG3 like AAA ATPase 2 pseudogene 1
790	@ERR009257.10352326-A	chr2	44545742	44545770	28	209	gene	SLC3A1,PREPL	protein_coding,protein_coding	KNOWN,KNOWN	solute carrier family 3 member 1, prolyl endopeptidase like
809	@ERR229819.64179949-A	chr17	46105825	46105867	43	1	gene	COPZ2	protein_coding	KNOWN	coatomer protein complex subunit zeta 2
820	@ERR050128.20460792-B	chr11	46783980	46784005	26	1	gene	CKAP5,SNORD67	protein_coding,snoRNA	KNOWN,KNOWN	cytoskeleton associated protein 5, small nucleolar RNA, C/D box 67
835	@SRR791342.3175897-B	chr13	47430412	47430439	28	1	gene	HTR2A,HTR2A-AS1	protein_coding,antisense	KNOWN,NOVEL	5-hydroxytryptamine receptor 2A, HTR2A antisense RNA 1,
895	@ERR229804.23884565-A	chr1	51171485	51171506	22	1	gene	FAF1	protein_coding	KNOWN	Fas associated factor 1
932	@ERR233218.68646848-B	chr2	54198143	54198162	20	1	gene	ACYP2	protein_coding	KNOWN	acylphosphatase 2
942	@SRR582635.2066015-A	chr13	54699264	54699281	18	1	gene	LINC00458	lincRNA	NOVEL	long intergenic non-protein coding RNA 458
951	@ERR229788.63666326-A	chr17	55707480	55707501	22	1	gene	MSI2	protein_coding	KNOWN	musashi RNA binding protein 2
990	@ERR234326.47477333-B	chr3	58223756	58223775	20	1	gene	ABHD6	protein_coding	KNOWN	abhydrolase domain containing 6
1006	@SRR792807.7017377-B	chr15	59508879	59508900	21	3	gene	MYO1E,AC092756.1	protein_coding,miRNA	KNOWN,NOVEL	myosin IE, None
1066	@ERR251489.28257833-B	chr15	63884941	63884972	32	1	gene	USP3,USP3-AS1	protein_coding,antisense	KNOWN,NOVEL	ubiquitin specific peptidase 3, USP3 antisense RNA 1
1067	@ERR229777.107435139-A	chr1	63955789	63955826	38	1	gene	ITGB3BP	protein_coding	KNOWN	integrin subunit beta 3 binding protein
1120	@ERR229801.80529759-A	chr16	67694187	67694213	27	1	gene	ACD	protein_coding	KNOWN	ACD, shelterin complex subunit and telomerase recruitment factor
1122	@ERR234327.28810084-A	chr16	67914081	67914109	29	1	gene	EDC4	protein_coding	KNOWN	enhancer of mRNA decapping 4
1130	@ERR251402.19367038	chr2	68457093	68457114	22	1	gene	RP11-474G23.1,PPP3R1,AC017083.1	protein_coding,protein_coding,miRNA	NOVEL,KNOWN,NOVEL	None, protein phosphatase 3 regulatory subunit B, alpha, None
1131	@SRR794287.36456302-A	chr2	68457122	68457137	16	1	gene	RP11-474G23.1,PPP3R1,AC017083.1	protein_coding,protein_coding,miRNA	NOVEL,KNOWN,NOVEL	None, protein phosphatase 4 regulatory subunit B, alpha, None
1137	@ERR229802.61498424-A	chr11	68772420	68772458	39	1	gene	RP11-554A11.5,MRGPRF	antisense,protein_coding	NOVEL,KNOWN	None, MAS related GPR family member F
1149	@ERR185123.9771692-A	chr2	69688662	69688683	22	1	gene	RP11-427H3.3,AAK1	lincRNA,protein_coding	NOVEL,KNOWN	None, AP2 associated kinase 1
1160	@ERR229778.14751438-A	chr10	70661158	70661190	33	1	gene	DDX50	protein_coding	KNOWN	DExD-box helicase 50
1162	@SRR016204.1879781	chr7	70772689	70772723	35	1	gene	WBSCR17,MIR3914-1	protein_coding,miRNA	KNOWN,KNOWN	polypeptide N-acetylgalactosaminyltransferase 17, microRNA 3914-1
1176	@SRR791717.2571135-B	chr10	71618999	71619026	28	1	gene	COL13A1,AL138925.1	protein_coding,miRNA	KNOWN,NOVEL	collagen type XIII alpha 1 chain, None
1197	@ERR229803.86593025-B	chr3	73006351	73006384	34	1	gene	GXYLT2	protein_coding	KNOWN	glucoside xylosyltransferase 2
1205	@SRR034808.15848819-A	chr13	73346308	73346328	21	1	gene	DIS3	protein_coding	KNOWN	DIS3 homolog, exosome endoribonuclease and 3'-5' exoribonuclease
1211	@ERR229789.4607521-B	chr2	73959200	73959226	27	1	gene	TPRKB	protein_coding	KNOWN	TP53RK binding protein
1233	@ERR013140.16331682-B	chr16	75511741	75511782	42	1	gene	RP11-77K12.4,CHST6	antisense,protein_coding	NOVEL,KNOWN	None, carbohydrate sulfotransferase 6
1241	@ERR229782.49201314-A	chr11	75922045	75922080	36	1	gene	RP11-619A14.3	lincRNA	NOVEL	None
1262	@ERR233226.69916605-A	chr17	77681388	77681411	24	1	gene	CTD-2116F7.1	lincRNA	NOVEL	None
1371	@ERR229819.76691419-A	chr16	87727680	87727704	25	1	gene	JPH3,AC010536.1	protein_coding,protein_coding	KNOWN,KNOWN	junctophilin 3, None
1381	@SRR799354.11977668-A	chr6	88228902	88228922	21	1	gene	RARS2	protein_coding	KNOWN	arginyl-tRNA synthetase 2, mitochondrial
1382	@ERR229823.5778757-B	chr2	88485715	88485735	21	1	gene	THNSL2	protein_coding	KNOWN	threonine synthase like 2
1434	@ERR233223.80251558-B	chr14	93111124	93111154	31	1	gene	RIN3	protein_coding	KNOWN	Ras and Rab interactor 3
1478	@ERR229822.43616052-A	chr9	97218492	97218525	34	1	gene	HIATL1	protein_coding	KNOWN	major facilitator superfamily domain containing 14B
1484	@SRR794025.16806236-B	chr2	97917057	97917079	23	2	gene	ANKRD36	protein_coding	KNOWN	ankyrin repeat domain 36
1535	@ERR233227.21905455-A	chr11	102738739	102738768	30	1	gene	MMP12	processed_transcript	KNOWN	matrix metallopeptidase 12
1552	@ERR234330.98284254-B	chr10	104501152	104501172	21	1	gene	SFXN2	protein_coding	KNOWN	sideroflexin 2
1555	@ERR229823.33000491-B	chr10	104847780	104847806	27	1	gene	CNNM2,NT5C2	protein_coding,protein_coding	KNOWN,KNOWN	cyclin and CBS domain divalent metal cation transport mediator 2, 5'-nucleotidase, cytosolic II
1571	@ERR043038.37640771	chr7	107224415	107224457	43	1	gene	BCAP29	protein_coding	KNOWN	B cell receptor associated protein 29
1600	@ERR229808.5261244-A	chr1	110087714	110087743	30	1	gene	GPR61	protein_coding	KNOWN	G protein-coupled receptor 61
1604	@ERR242512.1783210	chr2	110879887	110879902	16	1	gene	NPHP1	protein_coding	KNOWN	nephrocystin 1
1613	@ERR233217.2866952-B	chr11	111783878	111783912	35	1	gene	CRYAB,HSPB2,HSPB2-C11orf52	protein_coding,protein_coding,protein_coding	KNOWN,KNOWN,KNOWN	crystallin alpha B, heat shock protein family B (small) member 2, HSPB2-C11orf52 readthrough (NMD candidate)
1630	@ERR018443.8207967-A	chr3	113528934	113528969	36	1	gene	ATP6V1A	protein_coding	KNOWN	ATPase H+ transporting V1 subunit A
1652	@SRR591747.3486518-A	chr7	115985934	115985955	22	2	gene	AC002066.1,CAV2,AC002066.2	antisense,protein_coding,miRNA	NOVEL,KNOWN,NOVEL	None, caveolin 2, None
1696	@ERR233222.75932094-B	chr8	120845057	120845096	40	1	gene	TAF2	protein_coding	KNOWN	TATA-box binding protein associated factor 2
1704	@SRR395158.4853116-B	chr12	121861282	121861306	25	1	gene	RNF34	protein_coding	KNOWN	ring finger protein 34
1729	@ERR042998.28440503-A	chr5	125532551	125532576	26	1	gene	RP11-114J13.1,AC010235.1	lincRNA,miRNA	NOVEL,NOVEL	None, None
1737	@ERR234333.96463779-B	chr11	126146988	126147016	29	1	gene	FOXRED1	protein_coding	KNOWN	FAD dependent oxidoreductase domain containing 1
1748	@ERR229800.21674927-A	chr7	127254905	127254938	34	1	gene	PAX4	protein_coding	KNOWN	paired box 4
1840	@SRR584999.2402344-B	chr6	139251203	139251227	25	1	gene	REPS1	protein_coding	KNOWN	RALBP1 associated Eps domain containing 1
1844	@ERR016160.1877020-B	chr5	140055481	140055496	16	1	gene	HARS	protein_coding	KNOWN	histidyl-tRNA synthetase
1859	@SRR014703.6941736-B	chr6	141004965	141005002	38	1	gene	MIR4465	miRNA	KNOWN	microRNA 4465
1890	@ERR234331.73227067-A	chr8	145698024	145698051	28	1	gene	KIFC2	protein_coding	KNOWN	kinesin family member C2
1945	@SRR606167.2219877-B	chr6	158596072	158596093	22	1	gene	GTF2H5,AL590703.1	protein_coding,miRNA	KNOWN,NOVEL	general transcription factor IIH subunit 5, None
1979	@ERR187339.20448228-B	chr1	166639054	166639075	22	2	gene	FMO10P	pseudogene	KNOWN	flavin containing monooxygenase 10, pseudogene
2000	@ERR183420.9428001-A	chr1	174317434	174317461	28	2	gene	RABGAP1L,AL022400.1	protein_coding,miRNA	KNOWN,NOVEL	RAB GTPase activating protein 1 like, None
2027	@SRR794104.28759317-B	chr5	180527049	180527085	37	1	gene	FOXO1B	pseudogene	KNOWN	forkhead box O1B pseudogene
2037	@ERR229792.42720730	chr3	184796365	184796390	26	1	gene	C3orf70	protein_coding	KNOWN	chromosome 3 open reading frame 70
2066	@ERR229804.109342086-A	chr3	195808940	195808969	30	1	gene	TFRC	protein_coding	KNOWN	transferrin receptor
2081	@ERR042938.30124512	chr2	208105042	208105081	40	1	gene	AC007879.7,AC007879.5	lincRNA,antisense	NOVEL,NOVEL	None,None
