## Supplementary_Tables for "The landscape of micro-inversions provides clues for population genetic analysis of humans": Table S5.xlsx

### Sheet: Sheet1
The landscape of micro-inversions provides clues for population genetic analysis of humans
Li Qu, Luotong Wang, Feifei He, Yilun Han, Longshu Yang, May D. Wang, Huaiqiu Zhu
Table S5. MIs overlapped with CDS regions
Read Name	Chromosome	Start	End	Length	Reference allele sequence	Inverted allele sequence	Gene Name	Gene Status	Exon Count	CDS Count		SVs overlapped	dbSNP/ExAC	Alternative Promoter
@ERR229785.120009795-B	chr1	19585282	19585310	29	TCTGAGTCCACAGAAGAGTCAGACTCAG	CTGAGTCTGACTCTTCTGTGGACTCAGA	MRTO4	KNOWN	1	1	/	/	rs137997424,A>G	No
@ERR233223.47244496-B	chr1	35658049	35658070	22	CCTGCTTAGGCCCTGGACCCG	CGGGTCCAGGGCCTAAGCAGG	SFPQ	KNOWN	1	1	deletion	chr1:35652788-35751270	/	No
@ERR229805.45568898-B	chr1	36556900	36556924	25	CTAGCCAAGGAGGCCTTTGACGAG	CTCGTCAAAGGCCTCCTTGACGAG	ADPRHL2	KNOWN	1	1	deletion	chr1:35652788-35751270	/	No
@ERR229804.23884565-A	chr1	51171485	51171506	22	TTCAGGTTGTACTCCCGCTGG	CCAGCGGGAGTACAACCTGAA	FAF1	KNOWN	4	3	deletion	chr1:51169222-51214111	rs372198103,G>A,rs148588882,G>A	Yes
@ERR229777.107435139-A	chr1	63955789	63955826	38	AACTTGTGGGAGAAGCAAATAGACTCATTTGACAAGT	ACTTGTCAAATGAGTCTATTTGCTTCTCCCACAAGTT	ITGB3BP	KNOWN	9	4	gain	chr1:63753736-64002856	1-63955799-G-A	No
@ERR229778.14751438-A	chr10	70661158	70661190	33	TGGGGGGACATTATGGAGCTGGAAGCACCCTT	AAGGGTGCTTCCAGCTCCATAATGTCCCCCCA	DDX50	KNOWN	3	3	gain	chr10:70631730-70789405	/	No
@ERR229782.79151205	chr11	3661209	3661228	20	CAGCCCCCACTGCCTCGCA	TGCGAGGCAGTGGGGGCTG	ART5	KNOWN	4	4	loss	chr11:3616884-3801429	11-3661213-C-G	No
@ERR234333.96463779-B	chr11	126146988	126147016	29	CCTGGAAGTGGACCATGATTTCTTCCAG	CTGGAAGAAATCATGGTCCACTTCCAGG	FOXRED1	KNOWN	10	3	loss	chr11:126134619-126263885	ClinVar Short Variants < 50bp (A>G)，Mitochondrial complex I deficiency,nuclear type 1 , rs7116126	No
@SRR395158.4853116-B	chr12	121861282	121861306	25	GCACATGGTTACCTGCACCAAGTG	CACTTGGTGCAGGTAACCATGTGC	RNF34	KNOWN	5	4	/	/	12-121861295-C-G	No
@SRR034808.15848819-A	chr13	73346308	73346328	21	ATTTTCGAGTTCTCGACAAT	TTTGCCGAGTACTCGAAAGT	DIS3	KNOWN	5	4	loss	chr13:73315266-73446411	/	No
@ERR234329.65686586-B	chr16	11001607	11001636	30	CGTGCCACCCTTTCTGGCTGGGCTGATCT	AGATCAGCCCAGCCAGAAAGCGTGGCACG	CIITA	KNOWN	3	1	gain	chr16:10239265-11455993	/	No
@ERR233223.69096587-B	chr16	22926592	22926618	27	GTCAGTGGCGAGCGACTCATCACTGA	TCAGTGATGAGTCGCTCGCCACTGAC	HS3ST2	KNOWN	2	1	loss	chr16:22836112-22985676	/	No
@ERR229801.80529759-A	chr16	67694187	67694213	27	TTCCTCGGAAGAGGAAGCTCCTTCGC	GCGAAGGAGCTTCCTCTTCCGAGGAA	ACD	KNOWN	3	2	gain	chr16:67187211-68105474	16-67694203-A-C	No
@ERR234327.28810084-A	chr16	67914081	67914109	29	CCCCAGCTGACAAACTGACTCCCAAGGG	CCCTTGGGAGTCAGTTTGTCAGCTGGGG	EDC4	KNOWN	4	1	gain	chr16:67187211-68105474	16-67914092-C-T,16-67914096-C-T	No
@ERR019487.8769861-A	chr17	685605	685626	22	GGTCTCAGGGAACATGGCGGC	GCCGCCATGTTCCCTGAGACC	RNMTL1	KNOWN	3	2	gain	chr17:514-756794	17-685609-C-G	Yes
@ERR234323.13982534-B	chr19	16582707	16582744	38	CCCGCCCGGCCCGTACCTGCTGGGAGAGGGGGATGAG	CTCATCCCCCTCTCCCAGCAGGTACGGGCCGGGCGGG	EPS15L1	KNOWN	12	10	/	/	/	Yes
@ERR229803.59798392-A	chr19	16582707	16582744	38	CCCGCCCGGCCCGTACCTGCTGGGAGAGGGGGATGAG	CTCATCCCCCTCTCCCAGCAGGTACGGGCCGGGCGGG	EPS15L1	KNOWN	12	10	/	/	/	No
@ERR229816.13698006-A	chr19	17316841	17316874	34	CCATCGTGCTGGAGAAGCTCCTGGAACACGTGG	CCACGTGTTCCAGGAGCTTCTCCAGCACGATGG	MYO9B	KNOWN	6	4	loss	chr19:17288840-17325237	/	No
@ERR229803.86593025-B	chr3	73006351	73006384	34	CTGTTCTGATGGTTTTCTTTTTTCCAGAACAG	CTGTTCTGGAAAAAAGAAAACCATCAGAACAG	GXYLT2	KNOWN	2	2	gain	chr3:72645022-73075746	/	No
@ERR239334.31243004-A	chr4	2453065	2453093	29	CAGGAGCTGCAGAGGTGAAGGGCGGCAG	CTGCCGCCCTTCACCTCTGCAGCTCCTG	RP11-503N18.3	PUTATIVE	1	1	deletion	chr4:2021288-2961295	/	No
@ERR229784.35872210-A	chr4	18023286	18023312	27	CGCACCGAGGGCTCCGGCACTGAGCG	CGCTCAGTGCCGGAGCCCTCGGTGCG	LCORL	KNOWN	5	3	/	/	/	No
@ERR229800.6224221-A	chr6	5368937	5368964	28	AGCTCCAGGCAGTGTGGTGGAGCTGCT	AGCAGCTCCACCACACTGCCTGGAGCT	FARS2	KNOWN	3	3	loss	chr6:5298362-5411645	/	No
@SRR584999.2402344-B	chr6	139251203	139251227	25	AATAACCTACCTCACCTGGCTGAT	AATGAGCTAGGTGAGGTGGGTGGT	REPS1	KNOWN	10	6	deletion	chr6:139228275-139276426	/	No
@ERR229800.21674927-A	chr7	127254905	127254938	34	CCCAGTGTGGGGAGGGAAGGGTACTTACACTGG	CCCAGTGTAAGTACCCTTCCCTCCCCACACTGGG	PAX4	KNOWN	6	5	gain	chr7:127143207-127357885	7-127254935-C-T	No
@ERR229553.106581602-A	chr8	37620272	37620307	36	GCGGGTGAGGAAGGAGGCTGCGTGGGGACGGTGGG	CCCACCGTCCCCACGCAGCCTCCTTCCTCACCCGC	PROSC	KNOWN	5	3	/	/	/	No
@ERR234331.73227067-A	chr8	145698024	145698051	28	CTCGCATGCCCTGGTCACGCTGACGCT	AGCGTCAGCGTGACCAGGGCATGCGAG	KIFC2	KNOWN	3	1	loss	chr8:144963266-145744618	/	No
@SRR394475.2964391-B	chr9	15721779	15721807	29	TTGAGAAACTAATTACCTAAAAGTTAGA	ACAGAGAAGCTGGGAGGTTTATCTTTG	CCDC171	KNOWN	2	2	gain	chr19:15422130-16172821	/	No
@ERR229822.43616052-A	chr9	97218492	97218525	34	GCCTGACTGTGCCTGTCCTGTCATTGCAGGATG	CATCCTGCAATGACAGGACAGGCACAGTCAGGC	HIATL1	KNOWN	1	1	gain	chr9:96970240-97653119	/	No
