## Supplementary_Tables for "The landscape of micro-inversions provides clues for population genetic analysis of humans": Table S8.xlsx

### Sheet: Sheet1
The landscape of micro-inversions provides clues for population genetic analysis of humans
Li Qu, Luotong Wang, Feifei He, Yilun Han, Longshu Yang, May D. Wang, Huaiqiu Zhu
Table S8. MIR hit counts in gene region among super-populations
Super-populations	1 hit count	2 hit counts	3 hit counts	4 hit counts	5 hit counts	6 hit counts	7 hit counts	8 hit counts
East Asia	192	1	1	1
Europe	388	4		1
Africa	225	12	6	2	2		2	1
America	91	1
South Asia	112	2
