## Supplementary_Tables for "The landscape of micro-inversions provides clues for population genetic analysis of humans": Table S9.xlsx

### Sheet: Sheet1
The landscape of micro-inversions provides clues for population genetic analysis of humans
Li Qu, Luotong Wang, Feifei He, Yilun Han, Longshu Yang, May D. Wang, Huaiqiu Zhu
Table S9. Population specific Genes overlapped with MIRs
Gene	Super-populations	Hit	Influence on Health	Protein Function	MIR Sequence	Corresponding Sequence on Reference hg19	MIR Annotation	Chromosome	MIR Position	The closet exon upstream or downstream（bps）	Transcript name
RP11-325I22.2	Africa	8	Lung adenocarcinoma	LncRNA	TAGAACGCCACCTCTGGAAGATAACTGCCTA	TAGGCAGTTATCTTCCAGAGGTGGCGTTCTA	Intron	Chr5	1368638-1368668	135772	/
ANKRD36	Africa	7	Maximum Number of Alcoholic Drinks Americans.	Ankyrin repeat domain-containing protein	AGGTACTTTNTTTAGAAAACAATCAT	ATGATTGTTTTCTAAACAAAGTACCT	Intron	Chr2	97826002-97826027	41436	/
					AGATAGAATGAAAAAGAATTATA	TATAATTCTTTTTCATTCTAACT	Exon (3' UTR)	Chr2	97917057-97917079	/	ANKRD36-201
SVEP1	Africa	7	Hirschsprung's disease; Coronary Disease	Cell attachment process	TTACAATAGAGAGATTCATTGCGGGATTGTAA	TTACAATCCCGCAATGAATCTCTCTATTGTAA	Intron	Chr9	113134126-113134157	203440	/
HBG2,HBE1,AC104389.28	Africa	5	Hemoglobinopathy toms river and cyanosis, transient neonatal.	In combination with alpha chains; beta-type chain of early mammalian embryonic hemoglobin	GTTTCACCACTCTCTTCCCTTTCCCTTTTGTGGTGAAAC	GTTTCACCACAAAAGGGAAAGGGAAGAGAGTGGTGAAAC	Intron	Chr11	5462245-5462283	17809	/
PRPSAP2	Africa	4	Osteosarcoma	Negative regulatory role in 5-phosphoribose 1-diphosphate synthesis	AAAAGTGTTTTATCCACAAACACTT	AAATATATGTGGATAAAACACTTTT	Intron	Chr17	18824547-18824571	9983	/
			Hyperuricemia								/
FBL	Africa	4	Scleroderma and myositis.	Methylate both RNAs and proteins.	TAGGACAGCCCAGTTCCTTTCAAGGCTCCTA	TAGGAGCCTTGAAAGGAACTGGGCTGTCCTA	Intron	Chr19	40329911-40329941	21290974	/
ANK3	East Asia	4	Schizophrenia; bipolar disorder;	Maintenance/targeting of ion channels and cell adhesion Molecules at the nodes of Ranvier and axonal initial segments. Regulates KCNA1 channel activity in function of dietary Mg2+ levels, and thereby contributes to the regulation of renal Mg2+ reabsorption	TGGGCATTCCACATGCACAAACTCAACCA	TGGTTGAGTTTGTGCATGTGGAATGCCCA	Intron	Chr10	61808458-61808486	809930	/
			Intellectual disability - hypotonia - spasticity - sleep disorder and mental retardation, autosomal recessive, 37.								/
PYY	Europe	4	obesity, pyy-related and pneumatosis cystoides intestinalis.	Membrane-cytoskeleton linker	TATATACACGTACGTGTA	TCTACGTACGTGATCATA	Intron	Chr17	42053360-42053377	37595	/
