## Supplementary_Tables for "The landscape of micro-inversions provides clues for population genetic analysis of humans": Table S10.xlsx

### Sheet: Sheet1
The landscape of micro-inversions provides clues for population genetic analysis of humans
Li Qu, Luotong Wang, Feifei He, Yilun Han, Longshu Yang, May D. Wang, Huaiqiu Zhu
Table S10. Shared MIs among different non-human primates
Names	Total	Short Reads	Region	Gene Name	Gene Function	Gene Status
baboon chimp gibbon gorilla oran rhesus	4	@SRR793226.31505193-A	gene region	NAA11	protein_coding	KNOWN
		@ERR022470.67194184-A	gene region	OSBP2	protein_coding	KNOWN
		@SRR588718.1974185-A	gene region	CDKAL1	protein_coding	KNOWN
		@SRR360545.27222795-B	gene region	OSBPL10	protein_coding	KNOWN
baboon chimp gibbon gorilla oran	1	@SRR029934.16842674-A	intergenic
baboon chimp gorilla oran	2	@SRR063091.18279400-B	intergenic
		@SRR029732.13432727	intergenic
chimp gibbon gorilla oran	1	@ERR240602.933335-B	gene region	ABTB2	protein_coding
baboon chimp rhesus	1	@ERR006221.5326702	intergenic
chimp gibbon oran	1	@SRR793212.8189413	gene	WSCD1	protein_coding	KNOWN
chimp gibbon	1	@SRR792802.3052861-B	gene	PXDNL	protein_coding	KNOWN
chimp gorilla	5	@ERR251397.39149146	gene region	GeneSLC3A1	protein_coding	KNOWN
			gene region	PREPL	protein_coding	KNOWN
		@SRR032224.3571709-A	intergenic
		@SRR792928.12217991-A	gene region	DMD	protein_coding	KNOWN
		@SRR029922.1423884-A	gene region	AGBL1	protein_coding	KNOWN
		@SRR360560.5365149	intergenic
chimp oran	1	@ERR251580.38726236-A	gene	MYH14	protein_coding	KNOWN
gibbon oran	1	@SRR043219.17154216-A	intergenic
gorilla oran	1	@SRR793427.27854872-A	gene	COL26A1	polymorphic_pseudogene	KNOWN
oran rhesus	1	@ERR251531.56069458-A	intergenic
chimp	3	@ERR012606.10323803-B	intergenic
		@SRR792925.8150261-B	gene	DMD	protein_coding	KNOWN
		@SRR591741.3613011-B	gene	SERPINE2	protein_coding	KNOWN
gibbon	4	@SRR589015.2393259-A	gene	LINGO2	protein_coding	KNOWN
		@SRR063223.17816974-A		GRM7	protein_coding	KNOWN
		@SRR360608.90098719-B	intergenic
		@SRR793154.37571706-B	gene	DFNA5	protein_coding	KNOWN
gorilla	4	@ERR243776.1758199-A	gene	PRIM2	protein_coding	KNOWN
		@SRR794066.34074974-B	gene	RP1-274L7.1	lincRNA	NOVEL
		@SRR591571.2183976-A	gene	DOCK1	protein_coding	KNOWN
		@SRR792807.7017377-B	gene	MYO1E	protein_coding	KNOWN
			gene	AC092756.1	miRNA	NOVEL
oran	1	@SRR359095.91894922-B	intergenic
rhesus	1	@SRR793272.23692736-B	gene	CTD-2534J5.1	lincRNA	NOVEL
squirell_monkey	2	@SRR605086.2358199-B	gene	LINGO2	protein_coding	KNOWN
		@ERR251488.38183959-B	intergenic
