## Supplementary_Tables for "The landscape of micro-inversions provides clues for population genetic analysis of humans": Table S11.xlsx

### Sheet: Sheet1
The landscape of micro-inversions provides clues for population genetic analysis of humans
Li Qu, Luotong Wang, Feifei He, Yilun Han, Longshu Yang, May D. Wang, Huaiqiu Zhu
Table S11. MI number in each individual among five super-populations
Super-population	Africa	America	East Asia	Europe	South Asia
Standard Error	0.170097	0.248233	0.189543	0.179467	0.149097
Mean	3.96	3.74	3.69	3.48	3.03
MI number in each individual	1	1	1	6	7
	1	5	2	7	13
	5	9	1	10	1
	3	7	2	1	3
	2	2	3	2	4
	1	1	1	1	7
	1	5	2	2	1
	1	19	1	4	1
	2	21	1	3	5
	4	11	1	5	5
	4	2	1	3	7
	3	1	2	1	7
	5	1	2	1	16
	2	3	1	7	4
	4	1	2	7	7
	23	1	1	8	8
	2	1	1	13	4
	6	2	1	2	1
	4	2	1	9	1
	2	5	2	22	4
	1	1	3	1	5
	4	2	2	3	7
	3	2	2	7	5
	7	4	1	5	2
	1	5	2	26	3
	1	2	4	2	6
	2	3	1	1	1
	3	1	1	7	3
	2	1	3	18	1
	2	4	1	9	2
	1	3	2	5	9
	2	7	2	1	6
	1	4	1	1	2
	1	2	1	2	1
	2	4	1	2	3
	3	2	3	2	1
	4	1	1	5	4
	6	5	1	1	2
	5	11	2	1	5
	5	2	2	1	5
	3	7	2	16	1
	4	6	2	2	3
	2	3	1	2	3
	1	2	2	1	4
	4	6	1	1	6
	1	5	1	2	6
	4	12	1	2	9
	4	1	2	2	9
	1	1	3	1	2
	3	1	1	1	1
	2	2	0	6	2
	3	8	3	10	2
	2	2	1	12	3
	4	3	4	9	1
	12	2	1	7	3
	9	4	1	2	3
	1	2	1	2	1
	6	1	2	4	4
	6	1	2	9	1
	2	5	1	1	1
	9	3	1	3	2
	5	5	1	2	6
	3	6	3	3	7
	1	1	1	2	6
	4	1	11	3	1
	5	1	6	14	1
	2	1	3	11	2
	1	2	1	1	1
	1	6	1	5	2
	4	1	2	7	2
	2	1	2	1	2
	1	1	1	5	2
	1	2	2	5	1
	2	3	3	2	1
	1	7	1	2	4
	10	7	2	1	2
	2	2	6	2	1
	6	1	2	1	1
	4	3	5	7	2
	4	6	2	4	1
	7	1	3	3	1
	1	3	3	1	2
	1	1	2	3	1
	3	1	1	2	2
	2	2	2	7	1
	2	3	1	3	2
	24	3	2	1	1
	5	1	1	1	1
	1	1	7	2	3
	2	3	10	7	1
	4	1	1	2	3
	7	2	2	3	4
	4	1	2	2	1
	3	3	4	3	4
	3	1	5	5	6
	14	1	6	2	4
	5	4	1	2	1
	2	3	5	2	3
	12	4	1	1	7
	19	6	1	1	1
	3	2	1	2	1
	2	2	1	1	3
	7	3	1	1	3
	5	4	10	2	2
	5	5	11	23	5
	2	2	2	21	5
	2	2	5	22	1
	7	4	1	25	1
	4	6	4	4	4
	7	8	1	14	4
	6	4	3	1	10
	8	4	0	1	1
	9	3	1	11	7
	3	3	1	2	1
	4	1	2	1	3
	9	4	1	12	3
	2	4	8	6	2
	4	2	1	1	4
	8	8	1	1	1
	10	1	2	3	1
	6	8	1	2	1
	6	2	2	2	1
	3	4	2	2	2
	2	1	1	5	2
	2	11	2	1	1
	4	1	2	7	1
	5	1	2	1	1
	2	1	2	4	1
	6	2	4	2	2
	6	2	3	2	1
	1	4	4	2	4
	1	4	2	3	2
	2	4	2	1	1
	1	5	1	3	5
	1	2	1	2	1
	1	2	3	1	1
	6	4	1	2	2
	16	4	1	1	1
	1	3	1	1	1
	6	3	1	1	1
	6	1	2	6	1
	4	4	1	1	2
	6	2	1	1	4
	6	4	2	2	9
	4	6	2	1	2
	2	1	1	1	1
	2	2	2	2	2
	4	2	1	1	1
	2	3	1	2	3
	1	5	1	1	1
	1	5	4	1	3
	1	4	1	3	5
	1	5	1	1	3
	6	3	2	2	4
	3	3	2	2	3
	4	1	4	3	3
	1	3	2	1	3
	5	6	1	1	6
	4	3	3	6	5
	1	2	4	8	2
	1	4	2	3	4
	4	2	4	11	5
	7	1	2	3	4
	5	1	1	8	3
	2	10	3	4	4
	6	1	1	1	6
	4	2	1	3	6
	11	17	2	2	1
	4	3	1	3	2
	2	1	1	2	1
	2	1	1	9	3
	4	1	1	4	1
	3	1	2	1	5
	1	2	2	3	4
	4	1	2	1	2
	5	1	1	2	5
	1	1	3	4	4
	1	3	3	3	3
	2	2	3	1	2
	2	3	1	2	2
	4	2	2	1	8
	1	3	1	5	8
	1	3	3	13	2
	3	1	4	10	2
	5	1	1	1	2
	4	9	3	1	1
	1	2	2	5	3
	3	1	3	3	6
	2	15	2	3	5
	3	6	1	3	1
	2	12	3	1	7
	3	10	3	10	2
	2	6	2	2	3
	4	3	4	2	1
	3	4	1	1	1
	3	16	3	1	1
	5	6	3	5	1
	3	17	2	2	4
	1	1	1	2	2
	5	1	2	5	3
	9	4	2	2	1
	1	2	3	1	1
	3	10	1	4	5
	2	9	2	3	3
	3	1	3	1	2
	5	6	2	2	3
	5	10	5	1	3
	8	7	8	3	2
	2	12	1	1	1
	2	2	7	3	2
	12	9	2	1	2
	7	4	3	2	7
	3	3	1	2	2
	4	6	12	1	9
	1	6	3	4	2
	3	2	5	3	5
	5	2	3	1	9
	8	3	1	2	9
	11	1	3	6	7
	19	4	1	3	1
	1	4	4	7	2
	4	8	1	3	1
	14	1	1	5	10
	13	3	1	3	8
	1	1	1	3	1
	2	1	1	3	9
	4	2	1	6	1
	2		1	7	2
	3		6	5	2
	5		1	1	3
	3		14	1	2
	2		4	1	1
	3		9	12	2
	6		3	7	1
	3		9	12	1
	7		1	6	1
	5		1	14	1
	4		1	9	6
	4		2	6	4
	5		2	3	6
	7		1	2	7
	3		3	2	3
	3		1	1	7
	11		1	1	1
	5		3	12	1
	2		4	8	4
	9		1	2	4
	4		8	5	10
	4		1	1	7
	2		5	1	2
	3		5	2	1
	3		1	1	2
	4		2	3	6
	4		3	6	3
	6		1	1	3
	7		2	3	8
	6		4	1	5
	4		2	1	4
	2		6	1	2
	4		5	2	5
	1		18	9	4
	4		6	1	1
	1		12	2	3
	2		33	1	7
	5		4	1	2
	7		7	1	3
	4		7	2	4
	6		3	1	7
	7		7	1	1
	3		1	1	3
	4		10	1	3
	3		2	24	3
	5		6	6	2
	3		10	4	1
	4		4	7	6
	3		7	2	9
	2		4	1	2
	9		4	3	1
	1		7	2	8
	5		13	1	7
	1		5	2	6
	5		1	3	3
	5		11	2	1
	2		7	3	2
	5		3	5	3
	4		4	6	5
	4		8	3	1
	3		6	4	2
	17		10	4	4
	3		10	14	4
	1		3	1	9
	1		11	2	10
	2		1	0	3
	3		3	2	2
	1		1	2	2
	1		2	1	1
	1		6	1	3
	4		1	8	1
	1		1	7	1
	8		2	2	9
	3		8	2	6
	4		2	6	1
	1		7	1	1
	2		1	6	2
	3		1	7	6
	3		4	7	11
	2		2	4	11
	1		1	1	9
	1		2	1	4
	3		2	2	1
	2		1	2	2
	4		4	13	1
	1		3	6	3
	9		3	1	2
	8		1	1	2
	5		1	1	4
	2		2	2	13
	2		1	1	1
	4		2	2	1
	5		1	4	4
	2		9	2	8
	4		8	3	8
	2		8	1	8
	1		1	2	1
	1		5	2	4
	3		3	4	1
	4		2	3	1
	2		1	1	4
	2		2	5	2
	5		1	1	3
	6		2	2	4
	3		2	2	13
	2		1	4	6
	5		1	1	2
	2		1	2	2
	4		1	3	3
	1		1	1	1
	1		23	3	1
	3		8	1	8
	1		11	1	3
	2		16	4	1
	1		2	3	3
	1		1	1	2
	4		21	2	2
	3		2	2	5
	2		1	2	5
	3		2	1	3
	3		2	2	7
	11		1	1	2
	10		1	4	2
	1		2	1	4
	5		1	1	2
	3		1	1	1
	2		1	2	6
	2		2	1	2
	7		1	1	3
	2		1	3	15
	4		3	4	2
	1		1	2	4
	2		3	5	4
	7		1	3	8
	7		4	2	3
	7		3	1	1
	9		4	2	5
	7		6	2	1
	3		6	4	1
	7		6	1	1
	3		5	2	1
	3		3	2	1
	2		1	2	1
	3		2	4	9
	17		3	1	9
	7		6	2	6
	3		5	6	6
	1		3	2	4
	2		1	4	2
	1		1		1
	1		2		1
	1		1		2
	1				3
	1				1
	0				3
	1				3
	1				2
	1				1
	1				2
	1				3
	1				5
	2				1
	4				1
	5				9
	3				4
	3				6
	1				5
	1				9
	2				1
	1				8
	1				1
	2				18
	1				5
	1				3
	6				1
	2				2
	1				6
	1				4
	1				1
	3				10
	2				3
	4				1
	3				3
	25				1
	8				2
	4				1
	4
	2
	6
	1
	3
	3
	7
	3
	2
	1
	3
	5
	1
	5
	2
	4
	6
	2
	2
	1
	2
	10
	1
	2
	1
	1
	2
	7
	1
	2
	2
	1
	7
	5
	5
	2
	2
	4
	4
	6
	3
	5
	6
	1
	1
	2
	4
	3
	5
	5
	3
	11
	5
	8
	2
	5
	8
	4
	7
	3
	2
	9
	2
	6
	4
	4
	7
	2
	3
	18
	3
	3
	9
	1
	1
	2
	7
	1
	1
	11
	5
	9
	1
	1
	2
	5
	2
	12
	3
	2
	9
	2
	2
	1
	1
	1
	6
	4
	4
	13
	1
	13
	1
	2
	2
	2
	9
	5
	3
	1
	2
	1
	8
	8
	5
	1
	5
	8
	13
	4
	8
	11
	5
	4
	1
	9
	7
	8
	4
